# *Toxoplasma gondii* disrupts vitamin B and K2 biosynthetic pathways in feline gut microbiota: microbial adaptation

**DOI:** 10.1101/2025.09.23.677982

**Authors:** Ji-Xin Zhao, Xuancheng Zhang, Shi-Chen Xie, Yi-Han Lv, Zhi Zheng, Ying-Qian Gao, Lu-Yao Tang, He Ma, Xiao-Xuan Zhang

## Abstract

Vitamins B and K_2_ (menaquinone) are critical for microbial and host processes, but their biosynthesis in feline gut microbiota and modulation by *Toxoplasma gondii* remain unclear. We assembled 1,553 high-quality feline intestinal bacterial genomes from metagenomic and public data to study vitamin B and K_2_ biosynthesis. We identified 86,829 genes and 159 enzymes, revealing regional differences in gene and species diversity for vitamin production. Among these, 782 genomes supported de novo synthesis of at least one vitamin. *T. gondii* infection altered synthesis pathways: early infection boosted pyridoxine and riboflavin synthesis in the small intestine, while menadione synthesis declined in both intestines. *Actinomycetota* and *Campylobacterota* were key to menaquinone biosynthesis, with *T. gondii* disrupting canonical pathways and activating alternatives. These findings shed light on the complex interplay between host, parasite, and microbiota in shaping vitamin biosynthesis, offering new perspectives for maintaining feline gut health during parasitic infection.
