## Supplementary Table 2 for "*Toxoplasma gondii* disrupts vitamin B and K2 biosynthetic pathways in feline gut microbiota: microbial adaptation"

### Sheet: Sheet1
Supplementary Table 2: Comprehensive details of genes involved in vitamin B and K2 biosynthesis.
Vitamin	Number of genes	KO ID	Enzyme	EC No.
Biotin	9020	K00059	3-oxoacyl-[acyl-carrier protein] reductase	[EC:1.1.1.100]
Biotin		K00208	enoyl-[acyl-carrier protein] reductase I	[EC:1.3.1.9 1.3.1.10]
Biotin		K00647	3-oxoacyl-[acyl-carrier-protein] synthase I	[EC:2.3.1.41]
Biotin		K00652	8-amino-7-oxononanoate synthase	[EC:2.3.1.47]
Biotin		K00833	adenosylmethionine---8-amino-7-oxononanoate aminotransferase	[EC:2.6.1.62]
Biotin		K01012	biotin synthase	[EC:2.8.1.6]
Biotin		K01906	6-carboxyhexanoate--CoA ligase	[EC:6.2.1.14]
Biotin		K01935	dethiobiotin synthetase	[EC:6.3.3.3]
Biotin		K02169	malonyl-CoA O-methyltransferase	[EC:2.1.1.197]
Biotin		K02170	pimeloyl-[acyl-carrier protein] methyl ester esterase	[EC:3.1.1.85]
Biotin		K02372	3-hydroxyacyl-[acyl-carrier-protein] dehydratase	[EC:4.2.1.59]
Biotin		K09458	3-oxoacyl-[acyl-carrier-protein] synthase II	[EC:2.3.1.179]
Biotin		K09789	pimeloyl-[acyl-carrier protein] methyl ester esterase	[EC:3.1.1.85]
Cobalamin	14268	K00595	precorrin-6B C5,15-methyltransferase / cobalt-precorrin-6B C5,C15-methyltransferase	[EC:2.1.1.132 2.1.1.289 2.1.1.196]
Cobalamin		K00768	nicotinate-nucleotide--dimethylbenzimidazole phosphoribosyltransferase	[EC:2.4.2.21]
Cobalamin		K00798	cob(I)alamin adenosyltransferase	[EC:2.5.1.17]
Cobalamin		K02188	cobalt-precorrin-5B (C1)-methyltransferase	[EC:2.1.1.195]
Cobalamin		K02189	cobalt-precorrin 5A hydrolase	[EC:3.7.1.12]
Cobalamin		K02190	sirohydrochlorin cobaltochelatase	[EC:4.99.1.3]
Cobalamin		K02191	cobalt-precorrin-6B (C15)-methyltransferase	[EC:2.1.1.196]
Cobalamin		K02224	cobyrinic acid a,c-diamide synthase	[EC:6.3.5.9 6.3.5.11]
Cobalamin		K02225	cobalamin biosynthesis protein CobC
Cobalamin		K02226	alpha-ribazole phosphatase	[EC:3.1.3.73]
Cobalamin		K02227	adenosylcobinamide-phosphate synthase	[EC:6.3.1.10]
Cobalamin		K02228	precorrin-6A synthase	[EC:2.1.1.152]
Cobalamin		K02229	precorrin-3B synthase	[EC:1.14.13.83]
Cobalamin		K02230	cobaltochelatase CobN	[EC:6.6.1.2]
Cobalamin		K02231	adenosylcobinamide kinase / adenosylcobinamide-phosphate guanylyltransferase	[EC:2.7.1.156 2.7.7.62]
Cobalamin		K02232	adenosylcobyric acid synthase	[EC:6.3.5.10]
Cobalamin		K02233	adenosylcobinamide-GDP ribazoletransferase	[EC:2.7.8.26]
Cobalamin		K03394	precorrin-2/cobalt-factor-2 C20-methyltransferase	[EC:2.1.1.130 2.1.1.151]
Cobalamin		K03399	cobalt-precorrin-7 (C5)-methyltransferase	[EC:2.1.1.289]
Cobalamin		K03795	sirohydrochlorin cobaltochelatase	[EC:4.99.1.3]
Cobalamin		K05895	precorrin-6A/cobalt-precorrin-6A reductase	[EC:1.3.1.54 1.3.1.106]
Cobalamin		K05934	precorrin-3B C17-methyltransferase / cobalt-factor III methyltransferase	[EC:2.1.1.131 2.1.1.272]
Cobalamin		K05936	precorrin-4/cobalt-precorrin-4 C11-methyltransferase	[EC:2.1.1.133 2.1.1.271]
Cobalamin		K06042	precorrin-8X/cobalt-precorrin-8 methylmutase	[EC:5.4.99.61 5.4.99.60]
Cobalamin		K09882	cobaltochelatase CobS	[EC:6.6.1.2]
Cobalamin		K09883	cobaltochelatase CobT	[EC:6.6.1.2]
Cobalamin		K13540	precorrin-2 C20-methyltransferase / precorrin-3B C17-methyltransferase	[EC:2.1.1.130 2.1.1.131]
Cobalamin		K13541	cobalt-precorrin 5A hydrolase / cobalt-factor III methyltransferase / precorrin-3B C17-methyltransferase	[EC:3.7.1.12 2.1.1.272 2.1.1.131]
Cobalamin		K19221	cob(I)alamin adenosyltransferase	[EC:2.5.1.17]
Cobalamin		K21479	cobalt-factor III methyltransferase	[EC:2.1.1.272]
Cobalamin		K22011	sirohydrochlorin cobalto/nickelchelatase	[EC:4.99.1.3 4.99.1.11]
Cobalamin		K22316	ribonuclease H / adenosylcobalamin/alpha-ribazole phosphatase	[EC:3.1.26.4 3.1.3.73]
Cobalamin		K24866	precorrin-2 dehydrogenase	[EC:1.3.1.76]
Folate	9775	K00287	dihydrofolate reductase	[EC:1.5.1.3]
Folate		K00796	dihydropteroate synthase	[EC:2.5.1.15]
Folate		K00950	2-amino-4-hydroxy-6-hydroxymethyldihydropteridine diphosphokinase	[EC:2.7.6.3]
Folate		K01077	alkaline phosphatase	[EC:3.1.3.1]
Folate		K01113	alkaline phosphatase D	[EC:3.1.3.1]
Folate		K01495	GTP cyclohydrolase IA	[EC:3.5.4.16]
Folate		K01633	7,8-dihydroneopterin aldolase/epimerase/oxygenase	[EC:4.1.2.25 5.1.99.8 1.13.11.81]
Folate		K01664	para-aminobenzoate synthetase component II	[EC:2.6.1.85]
Folate		K01665	para-aminobenzoate synthetase component I	[EC:2.6.1.85]
Folate		K02619	4-amino-4-deoxychorismate lyase	[EC:4.1.3.38]
Folate		K03342	para-aminobenzoate synthetase / 4-amino-4-deoxychorismate lyase	[EC:2.6.1.85 4.1.3.38]
Folate		K09007	GTP cyclohydrolase IB	[EC:3.5.4.16]
Folate		K11754	dihydrofolate synthase / folylpolyglutamate synthase	[EC:6.3.2.12 6.3.2.17]
Folate		K13938	dihydromonapterin reductase / dihydrofolate reductase	[EC:1.5.1.50 1.5.1.3]
Folate		K13940	dihydroneopterin aldolase / 2-amino-4-hydroxy-6-hydroxymethyldihydropteridine diphosphokinase	[EC:4.1.2.25 2.7.6.3]
Folate		K13941	2-amino-4-hydroxy-6-hydroxymethyldihydropteridine diphosphokinase / dihydropteroate synthase	[EC:2.7.6.3 2.5.1.15]
Folate		K13950	para-aminobenzoate synthetase	[EC:2.6.1.85]
Folate		K18590	dihydrofolate reductase (trimethoprim resistance protein)	[EC:1.5.1.3]
Folate		K18591	dihydrofolate reductase (trimethoprim resistance protein)	[EC:1.5.1.3]
Folate		K18824	dihydropteroate synthase type 2	[EC:2.5.1.15]
Folate		K18974	dihydropteroate synthase type 1	[EC:2.5.1.15]
Folate		K22099	dihydrofolate synthase / folylpolyglutamate synthase	[EC:6.3.2.12 6.3.2.17]
Folate		K22391	GTP cyclohydrolase I	[EC:3.5.4.16]
Folate		K25578	4-amino-4-deoxychorismate synthase (2-amino-4-deoxychorismate-forming) component I	[EC:2.6.1.123]
Menaquinone	502	K11782	chorismate dehydratase	[EC:4.2.1.151]
Menaquinone		K11783	futalosine hydrolase	[EC:3.2.2.26]
Menaquinone		K11784	cyclic dehypoxanthinyl futalosine synthase	[EC:1.21.98.1]
Menaquinone		K11785	1,4-dihydroxy-6-naphthoate synthase	[EC:1.14.-.-]
Menaquinone		K18284	adenosylhomocysteine/aminodeoxyfutalosine nucleosidase	[EC:3.2.2.9 3.2.2.30]
Menaquinone		K18285	aminodeoxyfutalosine synthase	[EC:2.5.1.120]
Menaquinone		K20810	aminodeoxyfutalosine deaminase	[EC:3.5.4.40]
Niacin	7213	K00278	L-aspartate oxidase	[EC:1.4.3.16]
Niacin		K00767	nicotinate-nucleotide pyrophosphorylase (carboxylating)	[EC:2.4.2.19]
Niacin		K00952	nicotinamide-nucleotide adenylyltransferase	[EC:2.7.7.1]
Niacin		K00969	nicotinate-nucleotide adenylyltransferase	[EC:2.7.7.18]
Niacin		K01916	NAD+ synthase	[EC:6.3.1.5]
Niacin		K01950	NAD+ synthase (glutamine-hydrolysing)	[EC:6.3.5.1]
Niacin		K03517	quinolinate synthase	[EC:2.5.1.72]
Niacin		K06989	aspartate dehydrogenase	[EC:1.4.1.21]
Niacin		K13522	bifunctional NMN adenylyltransferase/nudix hydrolase	[EC:2.7.7.1 3.6.1.-]
Pantothenate	15931	K00053	ketol-acid reductoisomerase	[EC:1.1.1.86]
Pantothenate		K00077	2-dehydropantoate 2-reductase	[EC:1.1.1.169]
Pantothenate		K00606	3-methyl-2-oxobutanoate hydroxymethyltransferase	[EC:2.1.2.11]
Pantothenate		K00826	branched-chain amino acid aminotransferase	[EC:2.6.1.42]
Pantothenate		K00859	dephospho-CoA kinase	[EC:2.7.1.24]
Pantothenate		K00867	type I pantothenate kinase	[EC:2.7.1.33]
Pantothenate		K00954	pantetheine-phosphate adenylyltransferase	[EC:2.7.7.3]
Pantothenate		K01431	beta-ureidopropionase	[EC:3.5.1.6]
Pantothenate		K01464	dihydropyrimidinase	[EC:3.5.2.2]
Pantothenate		K01579	aspartate 1-decarboxylase	[EC:4.1.1.11]
Pantothenate		K01598	phosphopantothenoylcysteine decarboxylase	[EC:4.1.1.36]
Pantothenate		K01652	acetolactate synthase I/II/III large subunit	[EC:2.2.1.6]
Pantothenate		K01653	acetolactate synthase I/III small subunit	[EC:2.2.1.6]
Pantothenate		K01687	dihydroxy-acid dehydratase	[EC:4.2.1.9]
Pantothenate		K01918	pantoate--beta-alanine ligase	[EC:6.3.2.1]
Pantothenate		K01947	biotin---[acetyl-CoA-carboxylase] ligase / type III pantothenate kinase	[EC:6.3.4.15 2.7.1.33]
Pantothenate		K03525	type III pantothenate kinase	[EC:2.7.1.33]
Pantothenate		K04765	nucleoside triphosphate diphosphatase	[EC:3.6.1.9]
Pantothenate		K06016	beta-ureidopropionase / N-carbamoyl-L-amino-acid hydrolase	[EC:3.5.1.6 3.5.1.87]
Pantothenate		K09680	type II pantothenate kinase	[EC:2.7.1.33]
Pantothenate		K11258	acetolactate synthase II small subunit	[EC:2.2.1.6]
Pantothenate		K13038	phosphopantothenoylcysteine decarboxylase / phosphopantothenate---cysteine ligase	[EC:4.1.1.36 6.3.2.5]
Pantothenate		K13799	pantoate ligase / CMP/dCMP kinase	[EC:6.3.2.1 2.7.4.25]
Pantothenate		K17722	dihydropyrimidine dehydrogenase (NAD+) subunit PreT	[EC:1.3.1.1]
Pantothenate		K17723	dihydropyrimidine dehydrogenase (NAD+) subunit PreA	[EC:1.3.1.1]
Pantothenate		K21977	phosphopantothenate---cysteine ligase (CTP)	[EC:6.3.2.5]
Pantothenate		K24263	2-dehydropantoate 2-reductase	[EC:1.1.1.169]
Pyridoxine	5686	K00097	4-hydroxythreonine-4-phosphate dehydrogenase	[EC:1.1.1.262]
Pyridoxine		K00275	pyridoxamine 5'-phosphate oxidase	[EC:1.4.3.5]
Pyridoxine		K00831	phosphoserine aminotransferase	[EC:2.6.1.52]
Pyridoxine		K00868	pyridoxine kinase	[EC:2.7.1.35]
Pyridoxine		K01733	threonine synthase	[EC:4.2.3.1]
Pyridoxine		K03472	D-erythrose 4-phosphate dehydrogenase	[EC:1.2.1.72]
Pyridoxine		K03473	erythronate-4-phosphate dehydrogenase	[EC:1.1.1.290]
Pyridoxine		K03474	pyridoxine 5-phosphate synthase	[EC:2.6.99.2]
Pyridoxine		K05275	pyridoxine 4-dehydrogenase	[EC:1.1.1.65]
Pyridoxine		K06215	pyridoxal 5'-phosphate synthase pdxS subunit	[EC:4.3.3.6]
Pyridoxine		K08681	pyridoxal 5'-phosphate synthase pdxT subunit	[EC:4.3.3.6]
Pyridoxine		K18608	pyridoxamine---pyruvate transaminase	[EC:2.6.1.30]
Riboflavin	9714	K00082	5-amino-6-(5-phosphoribosylamino)uracil reductase	[EC:1.1.1.193]
Riboflavin		K00793	riboflavin synthase	[EC:2.5.1.9]
Riboflavin		K00794	6,7-dimethyl-8-ribityllumazine synthase	[EC:2.5.1.78]
Riboflavin		K01497	GTP cyclohydrolase II	[EC:3.5.4.25]
Riboflavin		K02858	3,4-dihydroxy 2-butanone 4-phosphate synthase	[EC:4.1.99.12]
Riboflavin		K03788	acid phosphatase (class B)	[EC:3.1.3.2]
Riboflavin		K04719	5,6-dimethylbenzimidazole synthase	[EC:1.13.11.79]
Riboflavin		K09474	acid phosphatase (class A)	[EC:3.1.3.2]
Riboflavin		K11752	diaminohydroxyphosphoribosylaminopyrimidine deaminase / 5-amino-6-(5-phosphoribosylamino)uracil reductase	[EC:3.5.4.26 1.1.1.193]
Riboflavin		K11753	riboflavin kinase / FMN adenylyltransferase	[EC:2.7.1.26 2.7.7.2]
Riboflavin		K14652	3,4-dihydroxy 2-butanone 4-phosphate synthase / GTP cyclohydrolase II	[EC:4.1.99.12 3.5.4.25]
Riboflavin		K14656	FAD synthetase	[EC:2.7.7.2]
Riboflavin		K15245	flavin reductase	[EC:1.5.1.37]
Riboflavin		K20861	FMN hydrolase / 5-amino-6-(5-phospho-D-ribitylamino)uracil phosphatase	[EC:3.1.3.102 3.1.3.104]
Riboflavin		K20862	FMN hydrolase / 5-amino-6-(5-phospho-D-ribitylamino)uracil phosphatase	[EC:3.1.3.102 3.1.3.104]
Riboflavin		K20884	riboflavin kinase / FMN hydrolase	[EC:2.7.1.26 3.1.3.102]
Riboflavin		K21063	5-amino-6-(5-phospho-D-ribitylamino)uracil phosphatase	[EC:3.1.3.104]
Riboflavin		K21064	5-amino-6-(5-phospho-D-ribitylamino)uracil phosphatase	[EC:3.1.3.104]
Thiamine	15776	K00788	thiamine-phosphate pyrophosphorylase	[EC:2.5.1.3]
Thiamine		K00941	hydroxymethylpyrimidine/phosphomethylpyrimidine kinase	[EC:2.7.1.49 2.7.4.7]
Thiamine		K00946	thiamine-monophosphate kinase	[EC:2.7.4.16]
Thiamine		K00949	thiamine pyrophosphokinase	[EC:2.7.6.2]
Thiamine		K01077	alkaline phosphatase	[EC:3.1.3.1]
Thiamine		K01662	1-deoxy-D-xylulose-5-phosphate synthase	[EC:2.2.1.7]
Thiamine		K03147	phosphomethylpyrimidine synthase	[EC:4.1.99.17]
Thiamine		K03148	sulfur carrier protein ThiS adenylyltransferase	[EC:2.7.7.73]
Thiamine		K03149	thiazole synthase	[EC:2.8.1.10]
Thiamine		K03150	2-iminoacetate synthase	[EC:4.1.99.19]
Thiamine		K03151	tRNA uracil 4-sulfurtransferase	[EC:2.8.1.4]
Thiamine		K03153	glycine oxidase	[EC:1.4.3.19]
Thiamine		K04487	cysteine desulfurase	[EC:2.8.1.7]
Thiamine		K06949	ribosome biogenesis GTPase / thiamine phosphate phosphatase	[EC:3.6.1.- 3.1.3.100]
Thiamine		K10810	thiazole tautomerase (transcriptional regulator TenI)	[EC:5.3.99.10]
Thiamine		K14153	hydroxymethylpyrimidine kinase / phosphomethylpyrimidine kinase / thiamine-phosphate diphosphorylase	[EC:2.7.1.49 2.7.4.7 2.5.1.3]
Thiamine		K22699	sulfide-dependent adenosine diphosphate thiazole synthase	[EC:2.4.2.59]
