## Supplementary Table 3 for "*Toxoplasma gondii* disrupts vitamin B and K2 biosynthetic pathways in feline gut microbiota: microbial adaptation"

### Sheet: Sheet1
Supplementary Table 3: Phylum-level distribution of vitamin biosynthesis genes.
phylum	Biotin	Cobalamin	Folate	Menaquinone	Niacin	Pantothenate	Pyridoxine	Riboflavin	Thiamine
p__Actinomycetota	0.103145	0.0720196	0.377456	0.319225	0.303036	0.296542	0.398698	0.264441	0.251465
p__Bacillota	0.38633	0.117589	0.356365		0.500735	0.389753	0.543313	0.605772	0.335993
p__Bacillota_A	0.64767	1.2518	0.548509	5.48585e-05	0.627304	0.510591	0.323431	0.457403	0.769013
p__Bacillota_C	0.220844	0.378865	0.188105	0.207915	0.17319	0.205281	0.145638	0.169138	0.172223
p__Bacteroidota	0.157316	0.102962	0.170129	0.0144202	0.138502	0.124362	0.147385	0.145451	0.14343
p__Campylobacterota	0.195111		0.148754	1.45838	0.123897	0.173664	0.133303	0.139095	0.132575
p__Pseudomonadota	0.289583	0.0767622	0.210681		0.133335	0.299806	0.308231	0.218701	0.195301
